# Adult honey bee queens consume pollen and nectar

**DOI:** 10.1101/2024.12.04.626851

**Authors:** Ashley L. St. Clair, Bridget Dwyer, Madeleine Shapiro, Adam G. Dolezal

**Affiliations:** University of Illinois Urbana-Champaign, Urbana, IL 61801, USA

**Keywords:** honey bee, pollinator, pesticide risk assessment, nutrition

## Abstract

Despite the queen’s crucial reproductive role in honey bee colonies, queen diet and feeding behavior remain remarkably enigmatic, with most studies assuming they are solely fed nutritious glandular secretions (i.e., royal jelly) by workers. This colors our understanding of basic honey bee biology and how governmental agencies assess pesticide risk. We hypothesized that adult queens also consume honey and pollen. Through experiments with queenright laboratory microcolonies fed with marked diets, we demonstrate that queens are fed pollen and nectar by workers and can also feed directly. We then measured pollen content in mature, unmanipulated queens sacrificed from 43 conventional field colonies from two distinct geographical regions. Similar to workers, we found pollen in almost all queens guts, though at expectedly lower quantities than in young workers. These findings suggest queens have a more complex, dynamic diet than previously thought, raising new questions about how dietary habits and feeding behaviors influence pesticide risk and other aspects of queen biology.
