## Supplementary material for "Adult honey bee queens consume pollen and nectar": Dataset for all work

### Sheet: Color score data
Color score data
Day	Cage	Treatment	Mortality	Qalive	Qcolor
1	1.C	C	0	Yes	0
1	2.C	C	0	Yes	0
1	3.C	C	0	No, queen died	.
1	4.C	C	0	Yes	0
1	5.C	C	0	Yes	0
1	6.C	C	0	Yes	0
1	7.R	R	0	Yes	0
1	8.R	R	0	Yes	0
1	9.R	R	0	Yes	0
1	10.R	R	0	Yes	0
1	11.R	R	0	Yes	0
1	12.R	R	0	Yes	2
1	13.G	G	0	Yes	1
1	14.G	G	0	Yes	1
1	15.G	G	0	Yes	0
1	16.G	G	0	Yes	1
1	17.G	G	0	Yes	0
1	18.G	G	0	Yes	0
1	19.GR	GR	0	Yes	1
1	20.GR	GR	0	Yes	2
1	21.GR	GR	0	Yes	0
1	22.GR	GR	0	Yes	2
1	23.GR	GR	0	Yes	1
1	24.GR	GR	0	Yes	1
1	25.N	N	0	Yes	1
1	26.N	N	0	Yes	1
1	27.N	N	0	Yes	0
1	28.N	N	0	Yes	2
1	29.N	N	0	Yes	1
1	30.N	N	0	Yes	1
2	1.C	C	0	Yes	0
2	2.C	C	0	Yes	0
2	3.C	C	.	.	.
2	4.C	C	0	Yes	0
2	5.C	C	0	Yes	0
2	6.C	C	0	Yes	0
2	7.R	R	0	Yes	0
2	8.R	R	0	Yes	0
2	9.R	R	0	Yes	0
2	10.R	R	0	Yes	0
2	11.R	R	0	Yes	0
2	12.R	R	0	Yes	1
2	13.G	G	0	Yes	1
2	14.G	G	0	Yes	1
2	15.G	G	0	Yes	0
2	16.G	G	0	Yes	1
2	17.G	G	0	Yes	1
2	18.G	G	0	Yes	1
2	19.GR	GR	0	Yes	1
2	20.GR	GR	0	Yes	1
2	21.GR	GR	0	Yes	1
2	22.GR	GR	0	Yes	2
2	23.GR	GR	0	Yes	1
2	24.GR	GR	0	Yes	2
2	25.N	N	0	Yes	1
2	26.N	N	0	Yes	1
2	27.N	N	0	Yes	1
2	28.N	N	0	Yes	1
2	29.N	N	0	Yes	2
2	30.N	N	0	Yes	1
3	1.C	C	0	Yes	0
3	2.C	C	0	Yes	0
3	3.C	C	.	.	.
3	4.C	C	0	Yes	0
3	5.C	C	0	Yes	0
3	6.C	C	0	Yes	0
3	7.R	R	0	Yes	0
3	8.R	R	0	Yes	0
3	9.R	R	1	Yes	1
3	10.R	R	0	Yes	0
3	11.R	R	0	Yes	0
3	12.R	R	2	Yes	1
3	13.G	G	0	Yes	1
3	14.G	G	0	Yes	0
3	15.G	G	0	Yes	0
3	16.G	G	0	Yes	0
3	17.G	G	0	Yes	0
3	18.G	G	0	Yes	0
3	19.GR	GR	0	Yes	1
3	20.GR	GR	0	Yes	1
3	21.GR	GR	0	Yes	1
3	22.GR	GR	0	Yes	2
3	23.GR	GR	0	Yes	1
3	24.GR	GR	0	Yes	1
3	25.N	N	0	Yes	1
3	26.N	N	0	Yes	1
3	27.N	N	0	Yes	0
3	28.N	N	0	Yes	1
3	29.N	N	0	Yes	0
3	30.N	N	0	Yes	0
4	1.C	C	.	Yes	0
4	2.C	C	.	Yes	0
4	3.C	C	.	.	.
4	4.C	C	.	Yes	0
4	5.C	C	.	Yes	0
4	6.C	C	.	Yes	0
4	7.R	R	.	Yes	1
4	8.R	R	.	Yes	0
4	9.R	R	.	Yes	1
4	10.R	R	.	Yes	1
4	11.R	R	.	Yes	0
4	12.R	R	.	Yes	1
4	13.G	G	.	Yes	1
4	14.G	G	.	Yes	0
4	15.G	G	.	Yes	0
4	16.G	G	.	Yes	1
4	17.G	G	.	Yes	2
4	18.G	G	.	Yes	0
4	19.GR	GR	.	Yes	2
4	20.GR	GR	.	Yes	1
4	21.GR	GR	.	Yes	1
4	22.GR	GR	.	Yes	1
4	23.GR	GR	.	Yes	2
4	24.GR	GR	.	Yes	2
4	25.N	N	.	Yes	1
4	26.N	N	.	Yes	1
4	27.N	N	.	Yes	2
4	28.N	N	.	Yes	1
4	29.N	N	.	Yes	2
4	30.N	N	.	Yes	1
5	1.C	C	.	Yes	0
5	2.C	C	.	Yes	0
5	3.C	C	.	.	.
5	4.C	C	.	Yes	0
5	5.C	C	.	Yes	0
5	6.C	C	.	Yes	0
5	7.R	R	.	Yes	1
5	8.R	R	.	Yes	1
5	9.R	R	.	Yes	1
5	10.R	R	.	Yes	1
5	11.R	R	.	Yes	0
5	12.R	R	.	Yes	1
5	13.G	G	.	Yes	1
5	14.G	G	.	Yes	0
5	15.G	G	.	Yes	1
5	16.G	G	.	Yes	1
5	17.G	G	.	Yes	1
5	18.G	G	.	Yes	2
5	19.GR	GR	.	Yes	2
5	20.GR	GR	.	Yes	2
5	21.GR	GR	.	Yes	1
5	22.GR	GR	.	Yes	2
5	23.GR	GR	.	Yes	1
5	24.GR	GR	.	Yes	2
5	25.N	N	.	Yes	2
5	26.N	N	.	Yes	2
5	27.N	N	.	Yes	1
5	28.N	N	.	Yes	2
5	29.N	N	.	Yes	2
5	30.N	N	.	Yes	1
6	1.C	C	.	Yes	0
6	2.C	C	.	Yes	0
6	3.C	C	.	.	.
6	4.C	C	.	Yes	0
6	5.C	C	.	Yes	0
6	6.C	C	.	Yes	0
6	7.R	R	.	Yes	0
6	8.R	R	.	Yes	0
6	9.R	R	.	Yes	0
6	10.R	R	.	Yes	1
6	11.R	R	.	Yes	0
6	12.R	R	.	Yes	2
6	13.G	G	.	Yes	0
6	14.G	G	.	Yes	0
6	15.G	G	.	Yes	0
6	16.G	G	.	Yes	0
6	17.G	G	.	Yes	0
6	18.G	G	.	Yes	0
6	19.GR	GR	.	Yes	2
6	20.GR	GR	.	Yes	1
6	21.GR	GR	.	Yes	0
6	22.GR	GR	.	Yes	2
6	23.GR	GR	.	Yes	1
6	24.GR	GR	.	Yes	1
6	25.N	N	.	Yes	1
6	26.N	N	.	Yes	0
6	27.N	N	.	Yes	0
6	28.N	N	.	Yes	1
6	29.N	N	.	Yes	0
6	30.N	N	.	Yes	2
7	1.C	C	.	Yes	0
7	2.C	C	.	Yes	0
7	3.C	C	.	.	.
7	4.C	C	.	Yes	0
7	5.C	C	.	Yes	0
7	6.C	C	.	Yes	0
7	7.R	R	.	Yes	0
7	8.R	R	.	Yes	1
7	9.R	R	.	Yes	1
7	10.R	R	.	Yes	1
7	11.R	R	.	Yes	0
7	12.R	R	.	Yes	2
7	13.G	G	.	Yes	0
7	14.G	G	.	Yes	1
7	15.G	G	.	Yes	0
7	16.G	G	.	Yes	0
7	17.G	G	.	Yes	1
7	18.G	G	.	Yes	0
7	19.GR	GR	.	Yes	2
7	20.GR	GR	.	Yes	1
7	21.GR	GR	.	Yes	0
7	22.GR	GR	.	Yes	1
7	23.GR	GR	.	Yes	1
7	24.GR	GR	.	Yes	1
7	25.N	N	.	Yes	1
7	26.N	N	.	Yes	1
7	27.N	N	.	Yes	1
7	28.N	N	.	Yes	2
7	29.N	N	.	Yes	0
7	30.N	N	.	Yes	2

### Sheet: Color Score Tukey 
Statistical report for color score data analysis
Supplemental Data: Overall ANOVA for Treatment, Day, and interaction
Source	DF	Sum of Squares	Mean Square	F Ratio	Prob > F
Model	34	55.0033	1.61774	5.4721	<.0001
Error	168	49.6667	0.29563
C. Total	202	104.67
Supplemental Data: Differences in color intensity by fixed effects of treatment, trial day, and their interaction
Source	Nparm	DF	Sum of Squares	F Ratio	Prob > F
Treatment	4	4	40.3366	34.1102	<.0001
Day	6	6	7.54579	4.254	0.0005
Day*Treatment	24	24	6.54844	0.9229	0.571
Supplemental data Differences of least squares means with Tukey HSD adjustment for multiple comparisons between the marked diet treatments in caged bioassays.									Treatment	Significance Letter	Least Squres Mean	SE	Lower CL	Upper CL
Treatment	-Treatment	Difference	Std Error	t Ratio	Prob>|t|	Lower 95%	Upper 95%		RSGP	A	1.28571	0.0838983	1.12008	1.45135
Control	GP	-0.5	0.124441	-4.02	0.0008	-0.84316	-0.15684		SQ	A	1.07143	0.0838983	0.905798	1.23706
Control	RSGP	-1.28571	0.124441	-10.33	<.0001	-1.62888	-0.94255		RSGP	B	0.52381	0.0838983	0.358179	0.68944
Control	SQ	-1.07143	0.124441	-8.61	<.0001	-1.41459	-0.72827		GP	B	0.5	0.0838983	0.334369	0.665631
Control	RS	-0.52381	0.124441	-4.21	0.0004	-0.86697	-0.18065		Control	C	2.22045e-16	0.091906	-0.181439	0.181439
GP	RSGP	-0.78571	0.11865	-6.62	<.0001	-1.11291	-0.45852
GP	SQ	-0.57143	0.11865	-4.82	<.0001	-0.89862	-0.24423
GP	RS	-0.02381	0.11865	-0.2	0.9996	-0.351	0.30338
RSGP	SQ	0.21429	0.11865	1.81	0.3735	-0.11291	0.54148
RSGP	RS	0.7619	0.11865	6.42	<.0001	0.43471	1.0891
SQ	RS	0.54762	0.11865	4.62	<.0001	0.22043	0.87481
Comparison of least squared means with Tukey HSD adjustment by trial day
Trial Day	Trial Day	Difference	Std Error	t Ratio	Prob>|t|	Lower 95%	Upper 95%
1	2	-0.1	0.143169	-0.7	0.9925	-0.52727	0.327274
1	3	0.166667	0.143169	1.16	0.9065	-0.26061	0.593941
1	4	-0.233333	0.143169	-1.63	0.6633	-0.66061	0.193941
1	5	-0.433333	0.143169	-3.03	0.0444	-0.86061	-0.006059
1	6	0.133333	0.143169	0.93	0.967	-0.29394	0.560607
1	7	-0.066667	0.143169	-0.47	0.9992	-0.49394	0.360607
2	3	0.266667	0.143169	1.86	0.508	-0.16061	0.693941
2	4	-0.133333	0.143169	-0.93	0.967	-0.56061	0.293941
2	5	-0.333333	0.143169	-2.33	0.2368	-0.76061	0.093941
2	6	0.233333	0.143169	1.63	0.6633	-0.19394	0.660607
2	7	0.033333	0.143169	0.23	1	-0.39394	0.460607
3	4	-0.4	0.143169	-2.79	0.0828	-0.82727	0.027274
3	5	-0.6	0.143169	-4.19	0.0009	-1.02727	-0.172726
3	6	-0.033333	0.143169	-0.23	1	-0.46061	0.393941
3	7	-0.233333	0.143169	-1.63	0.6633	-0.66061	0.193941
4	5	-0.2	0.143169	-1.4	0.8028	-0.62727	0.227274
4	6	0.366667	0.143169	2.56	0.1449	-0.06061	0.793941
4	7	0.166667	0.143169	1.16	0.9065	-0.26061	0.593941
5	6	0.566667	0.143169	3.96	0.0021	0.13939	0.993941
5	7	0.366667	0.143169	2.56	0.1449	-0.06061	0.793941
6	7	-0.2	0.143169	-1.4	0.8028	-0.62727	0.227274

### Sheet: Gut content data
Gut contents data
Date	Colony Type	Location	Worker presence	Bee type	Analysis code	Colony Num	Left Slide	Right Slide	Total	pollen present
2023-08-16	Field	Illinois	Present	Queen	Field	C3	0	1	1	Yes
2022-08-16	Field	Illinois	Present	Queen	Field	T5	11	12	23	Yes
2022-08-16	Field	Illinois	Present	Queen	Field	Solo 2	8	24	32	Yes
2022-08-16	Field	Illinois	Present	Queen	Field	T9	21	23	44	Yes
2022-08-16	Field	Illinois	Present	Queen	Field	Solo 1	26	20	46	Yes
2022-08-16	Field	Illinois	Present	Queen	Field	C6	44	20	64	Yes
2022-08-16	Field	Illinois	Present	Queen	Field	T4	36	55	91	Yes
2023-08-24	Field	Illinois	Present	Queen	Field	101 Q-1	0	0	0	No
2023-05-03	Field	Illinois	Present	Queen	Field	Qy 114	0	0	0	No
2023-05-03	Field	Illinois	Present	Queen	Field	QY 113	0	0	0	No
2023-05-03	Field	Illinois	Present	Queen	Field	Qy 111	3	0	3	Yes
2023-08-24	Field	Illinois	Present	Queen	Field	PT 111 Q	1	3	4	Yes
2023-05-03	Field	Illinois	Present	Queen	Field	H2Q	2	3	5	Yes
2023-05-03	Field	Illinois	Present	Queen	Field	OB 104 Q	3	2	5	Yes
2023-05-03	Field	Illinois	Present	Queen	Field	OB 107	2	3	5	Yes
2023-08-24	Field	Illinois	Present	Queen	Field	103 Q6	3	3	6	Yes
2023-08-24	Field	Illinois	Present	Queen	Field	PT 113 Q	5	2	7	Yes
2023-08-24	Field	Illinois	Present	Queen	Field	PT 114 Q	7	5	12	Yes
2022-10-01	Field	Illinois	Present	Queen	Field	Q3	11	2	13	Yes
2023-08-24	Field	Illinois	Present	Queen	Field	PT 115 Q	6	9	15	Yes
2023-08-24	Field	Illinois	Present	Queen	Field	PF 110 Q	6	9	15	Yes
2023-08-24	Field	Illinois	Present	Queen	Field	112 QY	13	5	18	Yes
2023-08-24	Field	Illinois	Present	Queen	Field	QY 110	14	4	18	Yes
2019-08-16	Field	Illinois	Present	Queen	Field	O68	13	8	21	Yes
2023-08-24	Field	Illinois	Present	Queen	Field	104 Q-I	1	22	23	Yes
2022-09-16	Field	Illinois	Present	Queen	Field	Fruit Farm	12	15	27	Yes
2023-08-24	Field	Illinois	Present	Queen	Field	PT 112 Q	31	3	34	Yes
2022-10-01	Field	Illinois	Present	Queen	Field	Q2	33	41	74	Yes
2022-09-16	Field	Illinois	Present	Queen	Field	Solar Dance	23	300+	323	Yes
2022-08-16	Field	Illinois	Present	Nurse	Worker	T9	300	300	600	Yes
2022-05-01	Field	Illinois	Present	Nurse	Worker	test	300+	300+	600	Yes
2022-09-16	Field	Illinois	Present	Nurse	Worker	Solar Dance	300+	300+	600	Yes
2023-08-24	Field	Illinois	Present	Nurse	Worker	X1	300+	300+	600	Yes
2023-08-24	Field	Illinois	Present	Nurse	Worker	X2	300+	300+	600	Yes
2023-08-24	Field	Illinois	Present	Nurse	Worker	X3	300+	300+	600	Yes
2023-08-24	Field	Illinois	Present	Nurse	Worker	PF 100 W	300	300	600	Yes
2023-08-24	Field	Illinois	Present	Nurse	Worker	PT 113 W	300	300	600	Yes
2023-08-24	Field	Illinois	Present	Nurse	Worker	PT 112 W	300	300	600	Yes
2023-08-24	Field	Illinois	Present	Nurse	Worker	PF 101 W	300	300	600	Yes
2023-08-24	Field	Illinois	Present	Nurse	Worker	PF 104 W	300	300	600	Yes
2023-08-24	Field	Illinois	Present	Nurse	Worker	PF 103 W	300	300	600	Yes
2023-08-24	Field	Illinois	Present	Nurse	Worker	PF 102 W	300	300	600	Yes
2023-08-24	Field	Illinois	Present	Nurse	Worker	PT 114 W	300	300	600	Yes
2023-08-24	Field	Illinois	Present	Nurse	Worker	PT 111 W	300	300	600	Yes
2023-08-24	Field	Illinois	Present	Nurse	Worker	PF 110 W	300	300	600	Yes
2023-08-24	Field	Illinois	Present	Nurse	Worker	PT 115 W	300	300	600	Yes
2023-08-24	Field	Illinois	Present	Nurse	Worker	OB 108 W	300	300	600	Yes
2023-08-02	Field	Louisiana	Present	Queen	Field	I26 BR Q	0	0	0	No
2023-08-02	Field	Louisiana	Present	Queen	Field	R13 BR Q	0	1	1	Yes
2023-08-02	Field	Louisiana	Present	Queen	Field	I21 BR Q	6	3	9	Yes
2023-08-02	Field	Louisiana	Present	Queen	Field	BR Q 200	5	5	10	Yes
2023-08-02	Field	Louisiana	Present	Queen	Field	I13 SS BR Q	8	3	11	Yes
2023-08-02	Field	Louisiana	Present	Queen	Field	R18 SS BR Q	3	9	12	Yes
2023-08-02	Field	Louisiana	Present	Queen	Field	BR Q 201	7	6	13	Yes
2023-08-02	Field	Louisiana	Present	Queen	Field	BR Q 204	5	10	15	Yes
2023-08-02	Field	Louisiana	Present	Queen	Field	Q10,000 BR Q	9	6	15	Yes
2023-08-02	Field	Louisiana	Present	Queen	Field	BR Q 202	12	5	17	Yes
2023-08-02	Field	Louisiana	Present	Queen	Field	BR Q 203	11	8	19	Yes
2023-08-02	Field	Louisiana	Present	Queen	Field	I28 BR Q	11	13	24	Yes
2023-08-02	Field	Louisiana	Present	Queen	Field	I11 SS BR Q	20	12	32	Yes
2023-08-02	Field	Louisiana	Present	Queen	Field	I10 BR Q	45	1	46	Yes
2023-08-02	Field	Louisiana	Present	Nurse	Worker	BR 202 W	14	3	17	Yes
2023-08-02	Field	Louisiana	Present	Nurse	Worker	I26 BR W	28	15	43	Yes
2023-08-02	Field	Louisiana	Present	Nurse	Worker	I13 SS BR W	77	78	155	Yes
2023-08-02	Field	Louisiana	Present	Nurse	Worker	W 10,000 BR	300	300	600	Yes
2023-08-02	Field	Louisiana	Present	Nurse	Worker	R13 BR W	300	300	600	Yes
2023-08-02	Field	Louisiana	Present	Nurse	Worker	I10 BR W	291	501	600	Yes
2023-08-02	Field	Louisiana	Present	Nurse	Worker	BR 200 W	300	300	600	Yes
2023-08-02	Field	Louisiana	Present	Nurse	Worker	I30 BR W	300	300	600	Yes
2023-08-02	Field	Louisiana	Present	Nurse	Worker	BR 204 W	300	300	600	Yes
2023-08-02	Field	Louisiana	Present	Nurse	Worker	R18 SS BR W	300	300	600	Yes
2023-08-02	Field	Louisiana	Present	Nurse	Worker	I21 BR W	300	300	600	Yes
2023-08-02	Field	Louisiana	Present	Nurse	Worker	BR W 203	300	300	600	Yes
2023-08-02	Field	Louisiana	Present	Nurse	Worker	I28 BR W	300	300	600	Yes
2023-08-02	Field	Louisiana	Present	Nurse	Worker	I11 SS BR W	300	300	600	Yes
2023-08-02	Field	Louisiana	Present	Nurse	Worker	BR W 201	300	300	600	Yes
2022-07-12	QMC	Illinois	Present	Queen	QMC w/workers	17.G	21	12	33	Yes
2022-07-12	QMC	Illinois	Present	Queen	QMC w/workers	7.R	14	31	45	Yes
2022-07-12	QMC	Illinois	Present	Queen	QMC w/workers	13.G	17	30	47	Yes
2022-07-12	QMC	Illinois	Present	Queen	QMC w/workers	24.GR	48	153	201	Yes
2022-07-12	QMC	Illinois	Present	Queen	QMC w/workers	21.GR	85	146	231	Yes
2023-07-25	QMC	Illinois	Absent	Queen	QMC no worker	Q13	2	0	2	Yes
2023-07-25	QMC	Illinois	Absent	Queen	QMC no worker	Q10	2	1	3	Yes
2023-07-25	QMC	Illinois	Absent	Queen	QMC no worker	Q6	1	3	4	Yes
2023-07-25	QMC	Illinois	Absent	Queen	QMC no worker	Q9	2	2	4	Yes
2023-07-25	QMC	Illinois	Absent	Queen	QMC no worker	Q5	5	0	5	Yes
2023-07-25	QMC	Illinois	Absent	Queen	QMC no worker	Q14	2	4	6	Yes
2023-07-25	QMC	Illinois	Absent	Queen	QMC no worker	Q12	6	0	6	Yes
2023-07-25	QMC	Illinois	Absent	Queen	QMC no worker	Q4	4	3	7	Yes
2023-07-25	QMC	Illinois	Absent	Queen	QMC no worker	Q1	5	4	9	Yes
2023-07-25	QMC	Illinois	Absent	Queen	QMC no worker	Q3	8	1	9	Yes
2023-07-25	QMC	Illinois	Absent	Queen	QMC no worker	Q7	1	9	10	Yes
2022-07-12	QMC	Illinois	Absent	Queen	QMC no worker	27.N	28	22	50	Yes
2022-07-12	QMC	Illinois	Absent	Queen	QMC no worker	26.N	25	42	67	Yes
2022-07-12	QMC	Illinois	Absent	Queen	QMC no worker	25.N	70	43	113	Yes
2023-07-25	QMC	Illinois	Absent	Queen	QMC no worker	Q11	201	152	353	Yes
2023-07-25	QMC	Illinois	Absent	Queen	QMC no worker	Q8	232	198	430	Yes
2022-07-12	QMC	Illinois	Absent	Queen	QMC no worker	30.N	173	300+	473	Yes
2023-07-25	QMC	Illinois	Absent	Queen	QMC no worker	Q15	333	174	507	Yes
2023-07-25	QMC	Illinois	Absent	Queen	QMC no worker	Q2	331	288	619	Yes

### Sheet: Gut Content Statistical Values
Gut contents statistical data
Pearson's Chi-squared test of pollen presence
Count	No	Yes	Total
Field Queens	4	39	43
Microcolony, no workers	0	19	19
Microcolony with workers	0	5	5
Field Workers	0	33	33
Total	4	96	100
N	DF	-LogLike	RSquare (U)
100	3	3.48689	0.2076
Test	ChiSquare	Prob>ChiSq
Pearson	5.523	0.1373
Kruskal Wallis test comparing pollen content in guts across groups
Level	Count	Score Sum	Expected Score	Score Mean	(Mean-Mean0)/Std0
Field Queens	43	1359.5	2171.5	31.6163	-5.729
Microcolony, no workers	19	725	959.5	38.1579	-2.085
Microcolony with workers	5	282	252.5	56.4	0.465
Field Workers	33	2683.5	1666.5	81.3182	7.555
		ChiSquare	DF	Prob>ChiSq
		60.7599	3	<.0001
Wilcoxon signed-rank posthoc comparisons
Level	- Level	Score Mean Difference	Std Err Dif	Z	p-Value	Hodges-Lehmann	Lower CL	Upper CL
Field Worker	Field Queen	36.5539	4.95	7.38464	<.0001	585	577	588
Field Worker	Microcolony, no workers	21.7289	3.92302	5.53882	<.0001	590	487	594
Microcolony with workers	Field Queen	19.4233	6.60943	2.93872	0.0033	40	20	195
Field Worker	Microcolony with workers	16.3515	3.80172	4.30108	<.0001	553	369	555
Microcolony with workers	Microcolony, no workers	3.28421	3.55178	0.924667	0.3551	36	-276	194
Microcolony, no workers	Field Queen	3.11138	4.96679	0.626437	0.531	3	-7	50
